# Ribosome subunit attrition and activation of the p53–MDM4 axis dominate the response of MLL-rearranged cancer cells to WDR5 WIN site inhibition

**DOI:** 10.1101/2023.07.26.550648

**Authors:** Gregory C. Howard, Jing Wang, Kristie Lindsey Rose, Camden Jones, Purvi Patel, Tina Tsui, Andrea C. Florian, Logan Vlach, Shelly L. Lorey, Brian C. Grieb, Brianna N. Smith, Macey J. Slota, Elizabeth M. Reynolds, Soumita Goswami, Michael R. Savona, Frank M. Mason, Taekyu Lee, Stephen W. Fesik, Qi Liu, William P. Tansey

## Abstract

The chromatin-associated protein WD Repeat Domain 5 (WDR5) is a promising target for cancer drug discovery, with most efforts blocking an arginine-binding cavity on the protein called the "WIN" site that tethers WDR5 to chromatin. WIN site inhibitors (WINi) are active against multiple cancer cell types in vitro, the most notable of which are those derived from MLL-rearranged (MLLr) leukemias. Peptidomimetic WINi were originally proposed to inhibit MLLr cells via dysregulation of genes connected to hematopoietic stem cell expansion. Our discovery and interrogation of small molecule WIN site inhibitors, however, revealed that they act in MLLr cell lines to suppress ribosome protein gene (RPG) transcription, induce nucleolar stress, and activate p53. Because there is no precedent for an anti-cancer strategy that specifically targets RPG expression, we took an integrated multi-omics approach to further interrogate the mechanism of action of WINi in MLLr cancer cells. We show that WINi induce depletion of the stock of ribosomes, accompanied by a broad yet modest translational choke and changes in alternative mRNA splicing that inactivate the p53 antagonist MDM4. We also show that WINi are synergistic with agents including venetoclax and BET-bromodomain inhibitors. Together, these studies reinforce the concept that WINi are a novel type of ribosome-directed anti-cancer therapy and provide a resource to support their clinical implementation in MLLr leukemias and other malignancies.
