## Supplementary material for "Ribosome subunit attrition and activation of the p53–MDM4 axis dominate the response of MLL-rearranged cancer cells to WDR5 WIN site inhibition": Figure 1 Source Data 2

### Sheet: C6_RNA_GSEA_Hallmark
pathway	pval	padj	log2err	ES	NES	size	leadingEdge
E2F TARGETS	1.23815e-37	6.19073e-36	1.59596	-0.735459	-3.16178	191	SNRPB MYBL2 MCM7 RRM2 MCM5 MCM2 MCM6 ASF1B PLK1 MCM4 GINS1 RNASEH2A UNG CDC25A TK1 CDC20 POLD1 UBE2S MCM3 ESPL1 TACC3 SPC24 POLA2 LMNB1 CDCA8 KIF18B TUBG1 KIF2C NCAPD2 AURKB POLE GINS3 RFC3 KIF22 ATAD2 DDX39A DNMT1 CKS1B CENPM CDKN2C TFRC TMPO PAICS RANBP1 WDR90 CHEK1 TIMELESS RACGAP1 DSCC1 CDC25B CCNB2 E2F8 CDK4 ORC6 MELK MSH2 PA2G4 GINS4 WEE1 DCTPP1 DCLRE1B AURKA MAD2L1 CCNE1 CDK1 POP7 SSRP1 RP…
G2M CHECKPOINT	2.24986e-26	5.62466e-25	1.3345	-0.68037	-2.89241	182	MYBL2 SLC7A5 MCM5 CDC6 MCM2 MCM6 PLK1 CCNA2 CDC25A CDC45 DTYMK CDC20 E2F1 SLC7A1 UBE2S MCM3 ESPL1 TACC3 POLA2 CHAF1A HSPA8 GINS2 LMNB1 UBE2C CCNF INCENP RBM14 KIF2C AURKB POLE KIF22 TPX2 E2F2 DDX39A CKS1B CDKN2C TMPO CHEK1 RACGAP1 CDC25B CCNB2 CDK4 ORC6 SMC2 NUSAP1 RAD54L EXO1 AURKA MAD2L1 CDK1 CENPA PRC1 TROAP BIRC5 BUB1 TFDP1 HMGA1 PLK4 CKS2 FBXO5 E2F3 CDC7 TNPO2 FANCC ILF3 ODC1 SQLE HMMR RAD21…
MYC TARGETS V1	2.20562e-24	3.67603e-23	1.27903	-0.658002	-2.81953	188	CCT7 RPL6 CCT4 RPL34 RPL18 RPS3 SF3B3 MCM7 RNPS1 GLO1 MCM5 MCM2 EIF3D RPS2 MCM6 MCM4 CCNA2 RRM1 CDC45 CDC20 SERBP1 YWHAE TRIM28 RANBP1 RPS10 CDK4 PA2G4 SNRPA RPS6 MAD2L1 CDK2 CSTF2 TFDP1 RFC4 PSMD3 PSMB2 XRCC6 DUT CAD POLD2 ODC1 GOT2 RUVBL2 CCT3 LDHA CCT2 ILF2 SNRPD2 DEK USP1 HNRNPR PRDX4 KPNB1 EIF2S2 HPRT1 PPM1G RAN POLE3 TUFM TYMS NME1 ACP1 CYC1 PHB NOP56 HNRNPA1 HNRNPC SRSF7 HSP90AB1 SF3A1 RRP…
MYC TARGETS V2	1.15848e-09	1.23748e-08	0.788187	-0.696228	-2.42793	57	MCM5 PLK1 MCM4 UNG TCOF1 CDK4 PA2G4 GRWD1 DCTPP1 SLC19A1 PUS1 MRTO4 PLK4 NOC4L LAS1L HK2 FARSA PES1 DUSP2 MAP3K6 PPRC1 RRP12 IMP4 MYBBP1A PHB NOP56 RRP9 UTP20 HSPD1 TBRG4 NPM1 SLC29A2 HSPE1 WDR74 NDUFAF4
UNFOLDED PROTEIN RESPONSE	1.23748e-09	1.23748e-08	0.788187	-0.600027	-2.35583	101	EEF2 RPS14 SLC7A5 EIF4G1 PSAT1 CALR ATF4 ASNS VEGFA DDIT4 HSPA5 CHAC1 LSM4 EIF4EBP1 CKS1B KHSRP GEMIN4 XBP1 BAG3 STC2 PREB BANF1 ARFGAP1 CXXC1 SHC1 EXOSC2 IMP3 PDIA6 IFIT1 EDEM1 DNAJB9 ALDH18A1 DNAJA4 EDC4 HERPUD1 CCL2 ERN1 EIF2AK3 NOP56 EXOSC10 KDELR3 MTHFD2 NFYB RRP9
MTORC1 SIGNALING	4.14228e-09	3.4519e-08	0.761461	-0.499763	-2.12926	184	RRM2 SLC7A5 MCM2 PSAT1 TRIB3 PLK1 MCM4 UNG SLC2A3 CALR SHMT2 CDC25A ASNS GOT1 TUBA4A TUBG1 CCNF SLC1A5 PHGDH SDF2L1 DDIT4 HSPA5 DDX39A STIP1 TFRC TOMM40 NFKBIB FADS1 SLC7A11 ENO1 XBP1 AURKA DDIT3 BUB1 HMGCR SERPINH1 RPN1 HK2 GBE1 HMBS SQLE GSR DHFR EDEM1 LDHA BCAT1 NFIL3 RPA1 CYP51A1 PFKL PGM1 ALDOA EIF2S2 PSPH HPRT1 FADS2 LDLR HMGCS1 NUP205 GPI DHCR24 BHLHE40 PSMD13 CYB5B PSMB5 AK4 MTHFD2 SCD NU…
UV RESPONSE UP	4.39589e-06	2.74743e-05	0.610527	-0.492764	-1.97976	116	IGFBP2 RHOB FEN1 ASNS TUBA4A JUNB STIP1 FKBP4 TFRC DNAJB1 PSMC3 GGH GAL CDK2 CCNE1 HSPA13 RFC4 ICAM1 SIGMAR1 NR4A1 RPN1 KLHDC3 FOSB CCND3 HSPA2 BTG3 MMP14 ALDOA TYRO3 GCH1 AMD1 POLE3 BAK1 ALAS1 CYB5B BMP2 SPR CDC34 PPIF
GLYCOLYSIS	2.74822e-05	0.000152679	0.57561	-0.431448	-1.80208	152	B4GALT2 VEGFA GOT1 DDIT4 HSPA5 FKBP4 PYGL HAX1 ENO1 IRS2 CHPF CLN6 AURKA CDK1 CENPA STC2 GMPPA PFKP HK2 TXN MED24 HMMR DEPDC1 GOT2 KIF20A STMN1 SLC16A3 LDHA SLC25A10 GPC1 ALDOA PRPS1 PC PKM MXI1 GALK1 PDK3 PGAM1 EXT1 AK4 RBCK1 NOL3 KDELR3 POLR3K SAP30 PSMC4 MPI B3GALT6 GALE CITED2 SLC37A4 RRAGD B4GALT1 P4HA2 CTH
SPERMATOGENESIS	0.00255222	0.00850738	0.431708	-0.449137	-1.68019	77	KIF2C CCNB2 AURKA CDK1 BUB1 RFC4 NCAPH SLC2A5 TTK DBF4 ARL4A HSPA2 CLPB IP6K1 IL12RB2 CCNA1 NF2 CDKN3 TOPBP1 NEK2 VDAC3 DMC1 RPL39L PSMG1
HYPOXIA	0.00144625	0.00556249	0.45506	-0.389697	-1.6211	148	JUN SLC2A3 VEGFA KLF6 PIM1 DDIT4 HSPA5 PLAUR SIAH2 ENO1 IRS2 NDST1 DDIT3 MAFF STC2 ILVBL NDRG1 PFKP SLC2A5 PLIN2 HK2 GBE1 LDHA NEDD4L NFIL3 GPC1 PFKFB3 PFKL PGM1 JMJD6 ALDOA TMEM45A SDC4 GPI BHLHE40 DUSP1 MXI1 GALK1 PDK3 EXT1 AK4 TNFAIP3 KDELR3 SAP30 SLC2A1 PPP1R15A TPD52 B3GALT6 CITED2 ATF3 SLC37A4 RRAGD ERRFI1 P4HA2 TGM2 GAPDH
KRAS SIGNALING UP	0.0142786	0.0375753	0.38073	0.351732	1.44494	120	CCND2 LAPTM5 EPB41L3 FUCA1 PRDM1 PEG3 EVI5 IL10RA GLRX CXCR4 CTSS DOCK2 TOR1AIP2 SATB1 SDCCAG8 FCER1G PECAM1 ST6GAL1 NIN ID2 CD37 PTBP2 IRF8 CBL MAP3K1 RABGAP1L F13A1
ALLOGRAFT REJECTION	0.00613395	0.0170388	0.407018	0.363408	1.49916	123	CCND2 JAK2 TLR1 CD74 TLR2 GCNT1 CCR2 PRKCB IRF4 LY75 CFP LY86 FAS HCLS1 PTPRC LYN NCF4 CTSS IFNAR2 IL16 CCR5 CCR1 SRGN IL4R CD4 CD47 TLR6 IL12RB1 B2M IRF8 F2R IFNGR1 ST8SIA4 IGSF6 EIF3J IKBKB SOCS5 EIF3A CAPG HLA-DRA LCP2 LIF GLMN
APOPTOSIS	0.00347635	0.0102246	0.431708	0.374177	1.55182	132	FDXR CDKN1A CCND2 GSN PLCB2 BAX MMP2 CYLD SAT1 FAS GADD45A PPT1 PTK2 CD38 BMF DPYD PDCD4 CD44 TXNIP SATB1 PSEN1 LMNA GPX1 ROCK1 CFLAR F2R TIMP2 CASP1 IFNGR1 BCL2L10 IGF2R BTG2 IFITM3
COMPLEMENT	0.00192661	0.00688075	0.45506	0.374006	1.56198	138	JAK2 CD36 CPM KYNU PIK3R5 LYN CTSS VCPIP1 LAMP2 DPP4 CTSB CALM1 GNG2 PSEN1 FCER1G DOCK10 LIPA USP15 TIMP2 CASP1 C1QA S100A9 CPQ AKAP10 IRF2 C3 USP8 GCA FN1 KIF2A LAP3 SRC STX4 GRB2 CTSC LCP2 ITGAM PDP1 CASP9 PLA2G4A PCLO PIK3CG CTSH APOBEC3G F3 DGKH GP1BA
INTERFERON GAMMA RESPONSE	0.000420729	0.00191241	0.498493	0.374265	1.59164	164	FGL2 SAMHD1 CDKN1A JAK2 MVP CD74 CIITA IRF4 STAT2 ITGB7 FAS NCOA3 IL10RA RNF213 CD38 IRF5 MYD88 IFNAR2 VAMP5 PTPN2 PDE4B TXNIP TNFAIP2 RIPK1 IL18BP IL4R ZNFX1 IFI35 HLA-B B2M IRF8 CASP1 ST8SIA4 IFITM3 IRF2 GBP4 STAT3 LAP3 IFITM2
UV RESPONSE DN	0.00119862	0.00499424	0.45506	0.414862	1.66752	104	KIT GCNT1 PRKCE PTEN ANXA4 ATRN ATXN1 PRKAR2B SMAD3 SLC22A18 PIK3R3 NOTCH2 PRKCA AKT3 NIPBL BCKDHB ABCC1 PRDM2 SCAF8 WDR37 SPOP ATP2B1 NR1D2 DYRK1A TGFBR2 DBP ATP2B4 PLCB4 F3 MAP2K5 NEK7 AGGF1 DLG1
IL6 JAK STAT3 SIGNALING	0.00303387	0.00948086	0.431708	0.468378	1.69619	61	TLR2 CD36 IL13RA1 STAT2 PIK3R5 FAS CD38 CSF3R ITGA4 MYD88 PTPN2 CD44 STAM2 IFNAR1 CCR1 TNFRSF21 IL4R MAP3K8 IL12RB1 CBL IL10RB IFNGR1
PROTEIN SECRETION	0.00041035	0.00191241	0.498493	0.459762	1.75403	81	STX7 PPT1 ADAM10 DST ARFGEF1 LAMP2 CD63 AP3B1 MON2 SEC31A TMED10 SNAP23 ABCA1 STX12 RPS6KA3 GOLGA4 SNX2 PAM COG2 IGF2R AP2B1 SCAMP1 VPS4B CLCN3 DNM1L VAMP3 CTSC ARFGEF2 STX16 RAB14 RAB5A YIPF6 RAB22A AP3S1 RAB2A GALC
P53 PATHWAY	4.13002e-06	2.74743e-05	0.610527	0.4322	1.84322	169	ZMAT3 MDM2 CYFIP2 FDXR SESN1 CDKN1A CCND2 XPC PHLDA3 ADA PLK2 DDB2 MXD4 GM2A ABAT BAX S100A4 FUCA1 TNFSF9 SAT1 FAS GADD45A TOB1 POLH PLXNB2 TRIAP1 AEN RPS27L DRAM1 CCNG1 APAF1 CD82 BLCAP IER5 TXNIP NOL8 PITPNC1 PLK3 PPM1D PRKAB1 F2R CASP1 TAX1BP3 FBXW7 ST14 BTG2 PRMT2 PTPN14

### Sheet: C16_RNA_GSEA_Hallmark
pathway	pval	padj	log2err	ES	NES	size	leadingEdge
E2F TARGETS	2.76014e-44	1.38007e-42	1.73282	-0.776685	-3.23619	190	SNRPB RRM2 MYBL2 MCM7 MCM6 ASF1B GINS1 MCM5 CDC25A LMNB1 MCM4 MCM2 UBE2S PLK1 CHEK1 MCM3 KIF18B UNG E2F8 POLA2 AURKB MELK SPC24 KIF2C RNASEH2A CCNB2 RFC3 CDCA8 TIMELESS ATAD2 ESPL1 TACC3 TK1 TMPO CKS1B PLK4 CDKN2C PAICS NCAPD2 CDC20 GINS4 HMGB2 GINS3 RACGAP1 TUBG1 BRCA1 KIF22 CDC25B DSCC1 DNMT1 AURKA DEPDC1 STMN1 CKS2 DEK POLE RAD21 WEE1 RANBP1 MLH1 DUT DCLRE1B BIRC5 POLD1 MAD2L1 MSH2 CENPM SPAG5…
G2M CHECKPOINT	2.52183e-35	6.30457e-34	1.54318	-0.73771	-3.05535	180	CDC6 MYBL2 MCM6 SLC7A5 MCM5 CDC25A LMNB1 MCM2 CCNA2 UBE2S TPX2 PLK1 NUSAP1 CHAF1A CDC45 CHEK1 MCM3 DTYMK E2F1 POLA2 UBE2C HSPA8 AURKB SLC7A1 GINS2 KIF2C CCNB2 ESPL1 TACC3 TMPO CKS1B PLK4 E2F2 CDKN2C CDC20 CCNF RACGAP1 CDC7 CENPA PRC1 SMC2 EXO1 INCENP KIF22 E2F3 CDC25B BUB1 AURKA STMN1 CKS2 POLE RAD21 BIRC5 MAD2L1 DBF4 CDKN3 ORC6 HMMR RAD54L TOP2A TFDP1 CDK1 KIF15 NUP50 KIF23 NEK2 RBM14 DDX39A NDC…
MYC TARGETS V1	2.91929e-28	4.86549e-27	1.38026	-0.69892	-2.90286	187	CCT7 RPL6 CCT4 RPL34 RPL18 RPS3 SF3B3 GLO1 RNPS1 MCM7 MCM6 SERBP1 MCM5 EIF3D MCM4 RRM1 RPS2 MCM2 CCNA2 CDC45 YWHAE CDC20 RPS6 RFC4 HNRNPR EIF2S2 DEK RANBP1 DUT MAD2L1 HNRNPA1 USP1 RPS10 TFDP1 PA2G4 HSPD1 KPNB1 NPM1 CDK2 LDHA TYMS CCT2 NOP56 CSTF2 XPOT CANX PPM1G SRSF1 ODC1 CDK4 HNRNPA3 ILF2 ACP1 RAN YWHAQ POLE3 TRIM28 CLNS1A RAD23B PSMB2 SSB HNRNPA2B1 TCP1 CBX3 SNRPA HNRNPD XPO1 COPS5 XRCC6 DDX21…
UNFOLDED PROTEIN RESPONSE	8.66492e-11	1.08312e-09	0.839089	-0.639817	-2.44654	100	EEF2 RPS14 SLC7A5 PSAT1 EIF4G1 CALR ATF4 HSPA5 ASNS VEGFA CKS1B LSM4 CHAC1 KHSRP BAG3 DDIT4 MTHFD2 EXOSC2 EIF4EBP1 EDEM1 DNAJA4 PDIA6 NPM1 EIF2AK3 HSP90B1 NOP56 DNAJB9 NFYB IFIT1 BANF1 XBP1 XPOT EXOSC9 GEMIN4 IMP3 HERPUD1 DNAJC3 STC2 SHC1 CXXC1 KDELR3 CEBPG SPCS3 CEBPB NHP2 SRPRB CCL2 ATF3 ARFGAP1 EXOSC10 PREB NOP14 SEC11A ERN1 HSPA9 EIF4E SERP1
MYC TARGETS V2	1.93936e-08	1.61613e-07	0.733762	-0.681729	-2.34391	57	MCM5 MCM4 PLK1 UNG PLK4 PA2G4 HSPD1 TCOF1 MAP3K6 NPM1 PPRC1 NOP56 DCTPP1 MRTO4 LAS1L PUS1 CDK4 DUSP2 FARSA CBX3 PRMT3 HK2 NOC4L NOP16 GRWD1 HSPE1 SLC19A1 PES1 NDUFAF4
MTORC1 SIGNALING	1.55521e-09	1.55521e-08	0.788187	-0.511311	-2.12181	181	RRM2 SLC7A5 PSAT1 CDC25A TRIB3 MCM4 MCM2 PLK1 CALR UNG HSPA5 FADS1 ASNS SLC2A3 PHGDH CCNF TUBG1 DHFR SLC7A11 SHMT2 BUB1 TUBA4A AURKA STIP1 EIF2S2 SLC1A5 NFKBIB SDF2L1 DDIT4 MTHFD2 GOT1 EDEM1 HSPD1 DDX39A GSR CACYBP LDHA BCAT1 HSP90B1 HMGCR TFRC TOMM40 LTA4H XBP1 DDIT3 HMBS CANX ADD3 ELOVL5 RPA1 PSMG1 PGM1 CYB5B ENO1 NFIL3 PPA1 ACSL3 PSPH CCT6A COPS5 ARPC5L HPRT1 PSMB5 LDLR GBE1 AK4 FADS2 NUP205 H…
SPERMATOGENESIS	0.000203983	0.000927195	0.518848	-0.514597	-1.86827	72	KIF2C CCNB2 RFC4 NCAPH BUB1 AURKA DBF4 CDKN3 CDK1 NEK2 TOPBP1 CCNA1 ARL4A PSMG1 EZH2 PHF7 CLPB DMC1 IL12RB2 TTK JAM3 HSPA2 HSPA4L VDAC3 IP6K1 CSNK2A2 NF2
UV RESPONSE UP	3.54167e-05	0.000221355	0.557332	-0.474264	-1.85875	116	FEN1 IGFBP2 RHOB ASNS GGH FKBP4 GAL DNAJB1 RFC4 TUBA4A STIP1 PSMC3 CCNE1 JUNB HSPA13 CDK2 TFRC AMD1 EIF2S3 DNAJA1 BTG3 NPTXR POLE3 CCND3 TYRO3 CYB5B SIGMAR1 AGO2 NR4A1 CHRNA5 DDX21 BMP2 MMP14 SPR CEBPG BTG1 RPN1 HSPA2 CDC34 GCH1 ATF3
ESTROGEN RESPONSE LATE	0.00159341	0.00543372	0.45506	-0.402075	-1.60268	133	CDC6 SLC7A5 ASS1 GINS2 RNASEH2A PLK4 FKBP4 GAL CDC20 SIAH2 SLC29A1 XRCC3 TOP2A NAB2 KIF20A FABP5 RBBP8 PERP EGR3 STIL CCNA1 FKBP5 XBP1 MDK BCL2 NXT1 ADD3 ELOVL5 DUSP2 KCNK5 NBL1 BTG3 SLC27A2 CHPT1 HPRT1 DLG5
MITOTIC SPINDLE	0.00134598	0.00543372	0.45506	-0.380872	-1.58093	183	LMNB1 TPX2 PLK1 NUSAP1 NET1 KIF2C CCNB2 ESPL1 YWHAE EZR RACGAP1 PRC1 INCENP KIF22 BUB1 TUBA4A AURKA FSCN1 BIRC5 MID1IP1 NCK2 TOP2A CDK1 KIF15 KIF23 NEK2 CSNK1D SPTBN1 NDC80 FBXO5 EPB41L2 DLGAP5 KIF11 PLEKHG2 CEP57 KIF4A ANLN GEMIN4 CENPF SMC4 KNTC1 BCR ECT2 BRCA2 TUBGCP3 SASS6 RFC1 SAC3D1 ARHGDIA CENPJ PIF1 CENPE WASF1 TTK
GLYCOLYSIS	0.00146782	0.00543372	0.45506	-0.385327	-1.56024	150	HSPA5 B4GALT2 VEGFA FKBP4 CENPA IRS2 AURKA DEPDC1 STMN1 HMMR DDIT4 PYGL CDK1 GOT1 KIF20A NASP HAX1 LDHA CHPF CLN6 PRPS1 SLC25A10 PAXIP1 PDK3 STC2 TXN SAP30 ENO1 GPC1 SDC1 NOL3 P4HA2 RRAGD B4GALT1 GMPPA KDELR3 POLR3K AK4 SLC16A3 HK2 MXI1 EXT1 SLC25A13 MED24 PFKP GFPT1 GPC3 GOT2 PKM
ANDROGEN RESPONSE	0.0196852	0.049213	0.352488	-0.405117	-1.50474	79	FADS1 TPD52 SEC24D PA2G4 GSR CENPN DNAJB9 LMAN1 HMGCR FKBP5 ADRM1 CDC14B ELOVL5 CCND3 ANKH ACSL3 SMS XRCC6 TNFAIP8 AKT1 B4GALT1 SPCS3 HMGCS1 GNAI3 SCD UAP1 SRF PGM3 DHCR24 NDRG1 SLC38A2 INSIG1
COMPLEMENT	0.00403357	0.0118634	0.407018	0.35356	1.49987	133	JAK2 CD36 PIK3R5 KYNU LIPA VCPIP1 CPM CTSD ITGAM CTSB CTSS SRC DPP4 APOBEC3G LYN GRB2 GNG2 USP15 PSEN1 LAMP2 C1QA PIK3CG S100A9 TIMP1 C3 CBLB CPQ AKAP10 LAP3 CASP1 CASP9 LCP2 FCER1G CTSC FN1 PCLO GP1BA PLA2G4A RASGRP1 DOCK10 GCA SERPINA1 TIMP2 STX4 CFH IRF1 GMFB CP CASP10 RHOG GNGT2 PLEK PLSCR1 CALM1 PIK3CA KIF2A
APOPTOSIS	0.00442687	0.0122969	0.407018	0.365097	1.53551	129	FDXR CDKN1A GSN CCND2 PLCB2 MMP2 BAX FAS TXNIP CD44 LMNA CD38 PPT1 GADD45A GPX1 BMF IGF2R CYLD DPYD F2R IFITM3 BCL2L10 RETSAT PSEN1 BTG2 TIMP1 IFNGR1 PTK2 CASP1 CFLAR CASP9 PDCD4 SATB1 SAT1 BCL2L11 CDKN1B AIFM3 BCL2L1 ROCK1 CCND1
MYOGENESIS	0.00541217	0.0142426	0.407018	0.377001	1.56112	115	CDKN1A IGF1 GSN GAA PLXNB2 CD36 ADCY9 IGFBP7 TSC2 EPHB3 HDAC5 PPFIA4 MYH9 LSP1 EIF4A2 IFRD1 GABARAPL2 SVIL MEF2C NOTCH1 AGL AGRN MYOM1 PDE4DIP FLII OCEL1 SIRT2 TAGLN CFD SH2B1
ALLOGRAFT REJECTION	0.00259055	0.00809548	0.431708	0.379824	1.57661	120	CCND2 CD74 IRF4 TLR2 JAK2 TLR1 CFP CCR2 CD4 FAS PTPRC GCNT1 HCLS1 PRKCB NCF4 IL16 LY75 LY86 CTSS F2R CAPG LYN IL4R IL12RB1 SRGN PSMB10 IFNAR2 ITGB2 CCR5 TIMP1 HLA-DRA CCR1 IFNGR1 CD47 B2M BCL3 ITGAL TLR6 LCP2 LIF ST8SIA4 CXCR3
UV RESPONSE DN	0.00163012	0.00543372	0.45506	0.411405	1.67536	102	KIT SLC22A18 PRKCE ANXA4 ATRN PTEN ABCC1 GCNT1 SMAD3 DBP ATXN1 NOTCH2 PRKCA BCKDHB PRKAR2B WDR37 MAP2K5 PLCB4 PIK3R3 SYNE1 NIPBL TGFBR2 ATP2B4 SPOP CDKN1B MYC AKT3 SRI PRDM2 NEK7 SCAF8 PIK3CD DYRK1A NRP1 ATRX PDLIM5 MGMT
INTERFERON GAMMA RESPONSE	5.2076e-05	0.000289311	0.557332	0.409732	1.77281	160	SAMHD1 CDKN1A FGL2 MVP CD74 IRF4 STAT2 JAK2 ITGB7 FAS CIITA TXNIP RNF213 CD38 NCOA3 IL10RA VAMP5 MYD88 HLA-B STAT3 IFI35 IFITM3 IRF5 ZNFX1 GBP4 IL4R PDE4B TNFAIP2 PTPN2 PSMB10 IFNAR2 PML IFITM2 IL18BP B2M LAP3 RIPK1 CASP1 LCP2 ST8SIA4 PARP14 PSME1 IRF8 BANK1 PLA2G4A LGALS3BP
IL6 JAK STAT3 SIGNALING	0.000156485	0.000782426	0.518848	0.5173	1.89934	61	STAT2 TLR2 CD36 FAS PIK3R5 CD44 CD38 IL13RA1 MYD88 STAT3 ITGA4 GRB2 STAM2 IL4R IL12RB1 MAP3K8 IL10RB PTPN2 CCR1 ACVRL1 IFNGR1 CBL CSF3R IFNAR1 TYK2 CSF2RB STAT1 TNFRSF21
P53 PATHWAY	6.82091e-08	4.87208e-07	0.704976	0.471271	2.04053	164	ZMAT3 MDM2 FDXR CDKN1A CYFIP2 SESN1 XPC ADA CCND2 PHLDA3 MXD4 GM2A TNFSF9 DDB2 BAX PLXNB2 PLK2 FUCA1 ABAT CD82 FAS S100A4 TXNIP POLH AEN IER5 GADD45A TOB1 PLK3 BLCAP ST14 RPS27L CCNG1 CTSD F2R TRIAP1 DRAM1 PPM1D PRKAB1 ISCU ABCC5 RETSAT

### Sheet: C6_C16_Decrease_ORA_Hallmark
pathway	pval	padj	overlap	size	overlapGenes
E2F TARGETS	1.49344e-70	7.46721e-69	116	190	AURKA BRCA2 CKS2 DCLRE1B DNMT1 DONSON GINS1 GINS4 LIG1 MAD2L1 MCM2 MCM4 MCM5 MCM7 MELK MMS22L ORC6 PLK4 POLE RPA3 TMPO UBE2T WDR90 CDK1 MCM3 TOP2A MCM6 BIRC5 CCNB2 RRM2 HMGB2 BUB1B RFC3 CHEK1 CDC20 PLK1 KIF2C DLGAP5 AURKB CDC25A TRIP13 HMMR E2F8 BRCA1 MYBL2 POLD1 RACGAP1 CKS1B MSH2 CDKN3 ATAD2 RPA1 STMN1 TIPIN TK1 CDCA8 ESPL1 NCAPD2 RANBP1 LMNB1 KIF22 UNG CCNE1 ASF1B POLA2 TIMELESS UBE2S RAN USP1…
G2M CHECKPOINT	9.92866e-46	2.48217e-44	91	180	AURKA CCNA2 TOP2A CCNB2 CENPA BIRC5 CDC20 PLK1 PRC1 NDC80 KIF11 NUSAP1 CKS2 KIF2C AURKB TPX2 BUB1 RACGAP1 KIF23 UBE2C MCM6 MCM3 PTTG1 CDK1 ESPL1 MAD2L1 NEK2 KIF22 HMMR CDKN3 CDC25A CDC25B PLK4 CDC6 CCNF MCM5 LMNB1 E2F3 KIF15 CHEK1 UBE2S DBF4 TACC3 MCM2 CDKN2C FANCC GINS2 FBXO5 POLQ RAD21 STMN1 E2F1 CHAF1A ILF3 CDC7 INCENP CKS1B EXO1 TFDP1 KPNB1 STIL DTYMK BARD1 CDC45 ODC1 TMPO BRCA2 CTCF MYBL2 TR…
MYC TARGETS V1	8.09151e-15	1.34859e-13	55	187	RAN EIF3D MCM2 SNRPA HNRNPR PSMB2 HPRT1 MCM6 RPL18 RPS2 LDHA RNPS1 RANBP1 MCM5 RFC4 DUT RPS3 CCT4 TFDP1 EIF2S2 CDK4 ACP1 CCT2 DEK KPNB1 PA2G4 HNRNPA1 CCNA2 CDK2 RPL6 PPM1G SERBP1 CSTF2 ODC1 USP1 YWHAE MCM7 RRM1 GLO1 TRIM28 XRCC6 POLE3 NOP56 RPL34 MAD2L1 MCM4 CCT7 RPS6 CDC20 CDC45 TYMS ILF2 SF3B3 SRSF7 RPS10
MTORC1 SIGNALING	4.97722e-13	6.22152e-12	51	181	FADS1 DDIT4 CALR SLC7A5 SLC1A5 TFRC DDIT3 TUBA4A PSAT1 LDHA MTHFD2 PSPH HSPA5 XBP1 DDX39A SLC7A11 TRIB3 NFIL3 GOT1 ASNS HPRT1 AURKA HMGCR DHFR ENO1 CYB5B SHMT2 SLC2A3 CACYBP EDEM1 TOMM40 CCNF RRM2 MCM2 BCAT1 PSMB5 PGM1 PLK1 PHGDH SDF2L1 MCM4 NFKBIB UNG RPA1 GSR TUBG1 CDC25A BUB1 EIF2S2 HMBS STIP1
UNFOLDED PROTEIN RESPONSE	2.58033e-12	2.58033e-11	35	100	ATF4 HERPUD1 XBP1 HSPA5 ASNS DNAJB9 CALR KHSRP EXOSC2 NOP56 CXXC1 PDIA6 NFYB SLC7A5 EDEM1 EIF2AK3 MTHFD2 EIF4EBP1 LSM4 CHAC1 STC2 GEMIN4 DDIT4 BAG3 SHC1 RPS14 CKS1B PSAT1 EIF4G1 IFIT1 IMP3 DNAJA4 VEGFA EEF2 BANF1
MITOTIC SPINDLE	4.73315e-08	3.94429e-07	42	183	KIF11 KIF23 RACGAP1 SPTBN1 KIF2C KIF15 BIRC5 BRCA2 PLK1 NEK2 TOP2A PRC1 ESPL1 SAC3D1 INCENP NET1 CEP57 SASS6 NCK2 DLGAP5 BCR EPB41L2 TPX2 KNTC1 MID1IP1 EZR CDK1 KIF22 ARHGDIA AURKA FBXO5 NUSAP1 CCNB2 NDC80 TUBA4A LMNB1 BUB1 GEMIN4 PLEKHG2 FSCN1 YWHAE CSNK1D
UV RESPONSE UP	2.82923e-06	2.02088e-05	28	116	TUBA4A CCNE1 FEN1 JUNB CCND3 SPR IGFBP2 NR4A1 MMP14 TFRC BMP2 POLE3 RHOB DNAJB1 PSMC3 SIGMAR1 BTG3 TYRO3 ASNS CYB5B HSPA13 GGH GAL FKBP4 STIP1 CDK2 RFC4 AMD1
MYC TARGETS V2	1.33017e-05	8.31359e-05	17	57	MRTO4 PA2G4 PLK4 NOP56 PPRC1 TCOF1 MCM5 PLK1 MCM4 CDK4 DUSP2 FARSA MAP3K6 LAS1L PUS1 DCTPP1 UNG
IL2 STAT5 SIGNALING	4.34545e-05	0.000241414	31	154	SOCS2 PIM1 XBP1 IL2RB NFIL3 SLC2A3 BATF3 PTGER2 GADD45B RHOB RGS16 LCLAT1 PRNP PUS1 ODC1 MAFF SYT11 SLC1A5 CKAP4 KLF6 ARL4A CCNE1 BMP2 PLIN2 CDC6 SPRED2 CSF1 APLP1 SPRY4 CCND3 ETV4
ESTROGEN RESPONSE LATE	0.000285283	0.00142642	26	133	EGR3 XBP1 ASS1 FKBP4 SIAH2 SLC7A5 NAB2 PERP CCNA1 STIL BTG3 GAL HPRT1 CDC6 NXT1 SLC29A1 KIF20A FABP5 KCNK5 XRCC3 CDC20 GINS2 PLK4 RNASEH2A TOP2A DUSP2
GLYCOLYSIS	0.000377366	0.0017153	28	150	ENO1 VEGFA LDHA SLC25A10 CHPF GPC1 PRPS1 GOT1 HMMR PDK3 B4GALT2 HSPA5 STC2 STMN1 IRS2 DDIT4 CDK1 KIF20A AURKA CENPA HAX1 NOL3 CLN6 TXN PYGL SAP30 DEPDC1 FKBP4
DNA REPAIR	0.000956397	0.0037883	25	136	LIG1 RPA3 SSRP1 RFC3 TAF6 AAAS RFC4 RFC5 SAC3D1 PRIM1 POLD1 DGCR8 RAD51 GTF3C5 ADRM1 POLA2 FEN1 TYMS ADCY6 DUT POLA1 ZWINT HPRT1 ALYREF RAE1
TNFA SIGNALING VIA NFKB	0.000984957	0.0037883	28	159	JUNB MAFF KLF6 PLAUR JUN EGR3 SDC4 EGR1 NR4A1 DUSP2 IER2 EGR2 DUSP5 NFIL3 PFKFB3 BTG3 GADD45B VEGFA IFIT2 IL18 RHOB CSF1 SPHK1 IRS2 SLC2A3 BMP2 ICOSLG KLF2
HYPOXIA	0.00137545	0.00491231	26	147	PGM1 ENO1 PFKFB3 VEGFA LDHA JUN MAFF DDIT4 SLC2A3 NFIL3 PLIN2 PDK3 STC2 NDST1 IRS2 SAP30 SDC4 PLAUR KLF6 PIM1 DDIT3 TPD52 SIAH2 HSPA5 NEDD4L GPC1
EPITHELIAL MESENCHYMAL TRANSITION	0.00608703	0.0202901	19	108	LAMC1 COL7A1 VEGFA RHOB SERPINE2 GPC1 IGFBP2 SDC4 GADD45B MMP14 CALU PLAUR APLP1 JUN DPYSL3 MCM7 GAS1 PVR COLGALT1
SPERMATOGENESIS	0.00717577	0.0224243	14	72	CLPB CCNA1 KIF2C AURKA CCNB2 CDKN3 ARL4A NEK2 RFC4 DBF4 NCAPH TOPBP1 BUB1 CDK1
APOPTOSIS	0.00999489	0.0293967	21	129	CASP7 PMAIP1 JUN DDIT3 EGR3 IL18 BTG3 RHOB HSPB1 CDC25B GADD45B CDK2 BRCA1 WEE1 BMP2 HMGB2 GSR GNA15 TOP2A SLC20A1 CCNA1
APICAL SURFACE	0.0137366	0.0381571	7	28	MDGA1 GAS1 PLAUR HSPB1 IL2RB BRCA1 IL2RG
ALLOGRAFT REJECTION	0.0182213	0.0479507	19	120	IL18 TRAF2 CSF1 CCND3 APBB1 IL2RG RPL39 ICOSLG EIF3D TPD52 AKT1 EIF4G3 IL2RB BRCA1 EIF5A RPS3A NOS2 RPL9 BCAT1

### Sheet: C6_C16_Increase_ORA_Hallmark
pathway	pval	padj	overlap	size	overlapGenes
P53 PATHWAY	1.24924e-09	6.24622e-08	43	164	CDKN1A BTG2 MDM2 CCNG1 FAS TOB1 GADD45A PHLDA3 ZMAT3 DDB2 BAX SESN1 FDXR AEN PPM1D TXNIP PLK3 XPC TRIAP1 CCND2 CYFIP2 IP6K2 ADA TNFSF9 PRKAB1 PLK2 RPS27L POLH FUCA1 IER5 PLXNB2 DRAM1 ABAT PITPNC1 GM2A BLCAP CD82 ST14 ISCU F2R S100A4 RETSAT MXD4
ALLOGRAFT REJECTION	1.05704e-07	2.6426e-06	32	120	PTPRC LYN HCLS1 CD4 HLA-DRA TLR1 IRF4 SRGN CD74 B2M IFNGR1 CCR5 FAS CTSS CD47 IL12RB1 IFNAR2 JAK2 CCR2 IL16 CFP TLR2 CCND2 LY86 IL4R F2R PRKCB NCF4 CCR1 GCNT1 CAPG LY75
IL6 JAK STAT3 SIGNALING	7.54394e-07	1.25732e-05	20	61	IL4R STAT3 IFNGR1 IL13RA1 TLR2 IL10RB MYD88 PTPN2 FAS STAM2 STAT2 MAP3K8 ITGA4 CD38 PIK3R5 GRB2 IL12RB1 CCR1 CD44 CD36
INTERFERON GAMMA RESPONSE	2.99375e-05	0.000374219	33	160	IFI35 IFITM3 GBP4 STAT2 IL10RA ITGB7 SAMHD1 PTPN2 TNFAIP2 IFITM2 JAK2 CIITA RNF213 TXNIP IL4R FGL2 CD38 PDE4B MVP B2M MYD88 CDKN1A IRF4 HLA-B IRF5 STAT3 NCOA3 IFNAR2 CD74 FAS VAMP5 IL18BP ZNFX1
APOPTOSIS	0.000118662	0.00118662	27	129	BAX CDKN1A GADD45A GSN CD44 FAS F2R CCND2 BTG2 GPX1 IGF2R CD38 LMNA RETSAT PTK2 BCL2L10 MMP2 IFNGR1 PSEN1 BMF PLCB2 TXNIP CYLD PPT1 IFITM3 DPYD FDXR
PROTEIN SECRETION	0.00199551	0.0166292	17	81	LAMP2 IGF2R PPT1 MON2 PAM COG2 VAMP3 STX7 ARFGEF1 DST SEC31A AP2B1 AP3B1 ADAM10 ABCA1 STX12 CD63
KRAS SIGNALING UP	0.00429547	0.0306819	21	116	GLRX PRDM1 CCND2 SDCCAG8 TOR1AIP2 LAPTM5 CD37 ID2 PTBP2 PEG3 CTSS IL10RA DOCK2 ST6GAL1 F13A1 EPB41L3 FUCA1 MAP3K1 CXCR4 PECAM1 EVI5
