## Supplementary material for "Ribosome subunit attrition and activation of the p53–MDM4 axis dominate the response of MLL-rearranged cancer cells to WDR5 WIN site inhibition": Figure 5 Source Data 1

### Sheet: MV4;11
	Peak Synergy		Peak Antagonism
Agent	Mean δ Score (ZIP)	p-value	Mean δ Score (ZIP)	p-value
Alvespimycin	6.10772	0.0181037	-2.18765	0.0064624
Etoposide	12.4807	0.0243885	-3.00598	0.124734
Harmine	18.4683	0.0377451	-1.36179	0.264251
Mivebresib	15.3952	0.00556125	-1.90807	0.254173
Nutlin-3a	3.21184	0.173051	-1.75709	0.323277
Olaparib	2.98466	0.208192	-2.67894	0.152291
Pemrametostat	16.5422	0.00771132	-0.259506	0.28105
Pinometostat	10.9665	0.0116193	-1.69859	0.154935
Rapamycin	1.68937	0.0551729	-14.9861	0.00436089
VE821	4.55355	0.100719	-5.00286	0.0680481
Venetoclax	14.6759	0.0437625	-1.97483	0.290165

### Sheet: MOLM13
	Peak Synergy		Peak Antagonism
Agent	Mean δ Score (ZIP)	p-value	Mean δ Score (ZIP)	p-value
Alvespimycin	21.5726	0.0691633	-2.35181	0.20037
Etoposide	1.7207	0.213358	-4.88918	0.111543
Harmine	5.42538	0.088558	-4.25546	0.0604677
Mivebresib	9.1605	0.0361369	-5.48023	0.0648417
Nutlin-3a	14.0586	0.142849	-2.10526	0.34977
Olaparib	1.64691	0.101277	-9.11687	0.34977
Pemrametostat	20.9053	0.0317219	-2.37127	0.108458
Pinometostat	29.0673	0.00365378	-1.22778	0.247906
Rapamycin	8.24087	0.0507987	-15.4413	0.0778926
VE821	3.88611	0.0749119	-1.51555	0.26294
Venetoclax	23.364	0.0495306	-0.158047	0.353211
