## Supplementary material for "Ribosome subunit attrition and activation of the p53–MDM4 axis dominate the response of MLL-rearranged cancer cells to WDR5 WIN site inhibition": Figure 6 Source Data 2

### Sheet: C6_C16_rMATS_A3SS
GeneID	geneSymbol	chr	strand	longExonStart_0base	longExonEnd	shortES	shortEE	flankingES	flankingEE	C16vsDMSO_PValue	C16vsDMSO_FDR	C16vsDMSO_IncLevelDifference	C6vsDMSO_PValue	C6vsDMSO_FDR	C6vsDMSO_IncLevelDifference
ENSG00000135365.11	PHF21A	chr11	-	46139472	46139696	46139472	46139665	46140292	46140351	1.67334e-05	0.00406747	0.492	1.64618e-06	0.00118574	0.547
ENSG00000141469.12	SLC14A1	chr18	+	43329742	43332485	43332142	43332485	43328340	43328390	0.000756155	0.0428627	0.383	0.000650969	0.0366454	0.467
ENSG00000163584.13	RPL22L1	chr3	-	170585801	170585990	170585801	170585923	170586086	170586176	0	0	0.344	0	0	0.35
ENSG00000234127.4	TRIM26	chr6	-	30166442	30167041	30166442	30166930	30172432	30172542	0.000345578	0.0273387	0.332	0.000526984	0.034197	0.274
ENSG00000170919.11	TPT1-AS1	chr13	+	45951195	45951350	45951246	45951350	45944093	45944317	4.67262e-05	0.00715706	0.273	2.64427e-06	0.00158722	0.334
ENSG00000205581.6	HMGN1	chr21	-	40717755	40719218	40717755	40717884	40719304	40719409	6.69904e-07	0.000370972	0.249	5.33055e-05	0.00982422	0.244
ENSG00000168256.13	NKIRAS2	chr17	+	40174582	40174658	40174587	40174658	40174416	40174490	2.03402e-05	0.00406747	0.209	0.000670776	0.0368825	0.175
ENSG00000156650.8	KAT6B	chr10	+	76741544	76744999	76744837	76744999	76738981	76739097	0.00011781	0.0146227	0.115	2.53571e-05	0.00670039	0.126
ENSG00000168096.10	ANKS3	chr16	-	4752102	4752243	4752102	4752238	4755095	4755254	3.4552e-05	0.00578465	0.114	6.90997e-06	0.00276514	0.113
ENSG00000172716.12	SLFN11	chr17	-	33693965	33694082	33693965	33694062	33694621	33694719	0.000860479	0.0462283	0.111	0.000438382	0.0320501	0.111
ENSG00000184371.9	CSF1	chr1	+	110465787	110466812	110466681	110466812	110464468	110464616	1.99232e-05	0.00406747	0.095	1.45379e-05	0.0049865	0.095
ENSG00000065029.10	ZNF76	chr6	+	35260316	35260564	35260330	35260564	35259334	35259514	0.000608456	0.0361424	0.066	0.000193593	0.0196402	0.074
ENSG00000115875.14	SRSF7	chr2	-	38976039	38976488	38976039	38976315	38976670	38976847	0.000129021	0.0151628	0.051	0.000169727	0.0179786	0.047
ENSG00000157911.5	PEX10	chr1	-	2338158	2338394	2338158	2338334	2339890	2340297	3.16629e-05	0.00542718	-0.063	1.10394e-05	0.0041851	-0.061
ENSG00000100429.13	HDAC10	chr22	-	50687259	50687319	50687259	50687288	50687756	50687883	8.40369e-05	0.0114148	-0.117	8.60005e-08	0.000123892	-0.162
ENSG00000221817.5	RP11-137L10.6	chr10	+	75258407	75258625	75258490	75258625	75256571	75256664	0.000314649	0.0257404	-0.146	3.4998e-06	0.00193916	-0.182
ENSG00000143774.12	GUK1	chr1	+	228333713	228333768	228333726	228333768	228333261	228333350	1.0258e-05	0.00307697	-0.221	0.000453854	0.0320501	-0.062
ENSG00000162910.14	MRPL55	chr1	-	228295677	228295838	228295677	228295785	228295935	228296019	0.000168054	0.0172832	-0.24	0.000231563	0.0219467	-0.248
ENSG00000143198.8	MGST3	chr1	+	165618991	165619201	165619077	165619201	165601299	165601379	2.44834e-05	0.00451939	-0.249	5.57687e-05	0.00982422	-0.222
ENSG00000254154.4	RP4-798P15.3	chr1	-	177901832	177901944	177901832	177901941	177902348	177902447	2.59959e-09	3.74289e-06	-0.545	0.00058107	0.0348787	-0.414

### Sheet: C6_C16_rMATS_A5SS
GeneID	geneSymbol	chr	strand	longExonStart_0base	longExonEnd	shortES	shortEE	flankingES	flankingEE	C16vsDMSO_PValue	C16vsDMSO_FDR	C16vsDMSO_IncLevelDifference	C6vsDMSO_PValue	C6vsDMSO_FDR	C6vsDMSO_IncLevelDifference
ENSG00000167207.7	NOD2	chr16	+	50746104	50746548	50746104	50746284	50753835	50753919	0.000177441	0.0157594	-0.308	8.37971e-05	0.0115496	-0.268
ENSG00000165195.9	PIGA	chrX	-	15349711	15350114	15349995	15350114	15344035	15344168	5.54171e-05	0.00681488	-0.231	0.000727845	0.0358278	-0.199
ENSG00000143382.9	ADAMTSL4	chr1	+	150522297	150522752	150522297	150522371	150524680	150524784	4.57723e-07	0.000243916	-0.213	0.000142821	0.0155168	-0.186
ENSG00000165195.9	PIGA	chrX	-	15349337	15350114	15349995	15350114	15344035	15344168	3.37429e-05	0.00490396	-0.196	4.7599e-05	0.00765391	-0.191
ENSG00000122678.10	POLM	chr7	-	44118338	44118410	44118354	44118410	44116107	44116228	1.4134e-09	2.25955e-06	-0.157	1.69241e-09	4.87483e-06	-0.166
ENSG00000108465.10	CDK5RAP3	chr17	+	46050884	46051062	46050884	46051059	46051296	46051397	0.000449415	0.029936	-0.139	0.000104495	0.0129252	-0.178
ENSG00000122952.12	ZWINT	chr10	-	58118565	58118708	58118669	58118708	58118316	58118448	0.000419092	0.0295583	-0.081	0.000122199	0.0143777	-0.084
ENSG00000180198.11	RCC1	chr1	+	28835341	28835417	28835341	28835413	28856369	28856451	0.000186848	0.0158515	0.068	0.00086978	0.0395832	0.056
ENSG00000204344.10	STK19	chr6	+	31940397	31940696	31940397	31940534	31946679	31946775	3.33609e-05	0.00490396	0.076	6.91325e-07	0.000317846	0.086
ENSG00000172716.12	SLFN11	chr17	-	33700492	33700639	33700600	33700639	33694559	33694719	0.000188394	0.0158515	0.115	0.000186005	0.0166164	0.115
ENSG00000174083.13	PIK3R6	chr17	-	8741612	8741972	8741880	8741972	8741119	8741188	3.37729e-06	0.00107983	0.151	0.000177075	0.0164271	0.099
ENSG00000168488.14	ATXN2L	chr16	+	28847253	28847497	28847253	28847443	28847646	28847811	0.000590827	0.0341399	0.207	7.2952e-07	0.000317846	0.311
ENSG00000117226.7	GBP3	chr1	-	89480087	89480339	89480229	89480339	89479765	89479962	0.000161385	0.0146038	0.211	9.49705e-05	0.0123821	0.181
ENSG00000090659.13	CD209	chr19	-	7812191	7812397	7812351	7812397	7810403	7810973	0.000442685	0.0299031	0.288	0.00088006	0.0396767	0.251
ENSG00000111731.8	C2CD5	chr12	-	22671973	22672173	22672048	22672173	22671029	22671071	0.000401949	0.0287724	0.288	0.000563341	0.0322164	0.288
ENSG00000101115.8	SALL4	chr20	-	50406560	50408891	50407871	50408891	50405399	50405680	0.000183586	0.0158515	0.348	2.23203e-05	0.00468144	0.39
ENSG00000178852.11	EFCAB13	chr17	+	45401390	45401465	45401390	45401440	45401819	45401889	6.81552e-05	0.0079725	0.372	0.00056766	0.0322164	0.261

### Sheet: C6_C16_rMATS_SE
GeneID	geneSymbol	chr	strand	exonStart_0base	exonEnd	upstreamES	upstreamEE	downstreamES	downstreamEE	C16vsDMSO_PValue	C16vsDMSO_FDR	C16vsDMSO_IncLevelDifference	C6vsDMSO_PValue	C6vsDMSO_FDR	C6vsDMSO_IncLevelDifference
ENSG00000078140.9	UBE2K	chr4	+	39747371	39747430	39699758	39700010	39776453	39776553	3.95e-09	2.23e-05	-0.724	0.000457696	0.036401	-0.42
ENSG00000167555.9	ZNF528	chr19	+	52918191	52918292	52914624	52917621	52918376	52918597	0.000375113	0.0353748	-0.69	4.23e-05	0.00804375	-0.759
ENSG00000153310.14	FAM49B	chr8	-	130924715	130924761	130891634	130891717	130951853	130952118	2.24e-05	0.00583774	-0.625	1.76e-06	0.00116962	-0.714
ENSG00000116830.7	TTF2	chr1	+	117640827	117640860	117638770	117638921	117641454	117641529	7.4e-09	3.36e-05	-0.61	3.22e-06	0.00163632	-0.603
ENSG00000197121.10	PGAP1	chr2	-	197786826	197786910	197784720	197784874	197791193	197791379	0.00027129	0.029049	-0.608	3.88e-07	0.000413043	-0.749
ENSG00000173295.3	FAM86B3P	chr8	+	8099062	8099202	8094647	8094797	8101620	8101818	1.29e-06	0.000985552	-0.522	2.36e-05	0.00546768	-0.419
ENSG00000138380.13	CARF	chr2	+	203789019	203789138	203782599	203782766	203807462	203807590	3.14e-06	0.00166563	-0.515	3.01e-07	0.000348776	-0.356
ENSG00000101181.13	MTG2	chr20	+	60763845	60763861	60758106	60758113	60768471	60768680	1.02e-05	0.0035178	-0.497	0.00015669	0.0182957	-0.449
ENSG00000166743.5	ACSM1	chr16	-	20648060	20648162	20638510	20638638	20648692	20648773	5.27e-06	0.00226264	-0.492	0.000125029	0.0161942	-0.209
ENSG00000133619.13	KRBA1	chr7	+	149426278	149426460	149425613	149425766	149428761	149428866	7.1e-09	3.36e-05	-0.416	3.38e-09	1.93e-05	-0.623
ENSG00000188321.9	ZNF559	chr19	+	9448471	9448541	9435370	9435456	9449169	9449258	6.5e-05	0.0117298	-0.388	0.000287705	0.0270642	-0.334
ENSG00000174776.6	WDR49	chr3	-	167338216	167338391	167293705	167293939	167371048	167371287	5.48e-06	0.0023315	-0.381	6.71e-05	0.0110093	-0.228
ENSG00000198625.8	MDM4	chr1	+	204506586	204506625	204501318	204501374	204507336	204507436	1.55e-15	6.57e-11	-0.372	2.22e-16	9.53e-12	-0.373
ENSG00000198625.8	MDM4	chr1	+	204506557	204506625	204501318	204501374	204507336	204507436	0	0	-0.363	0	0	-0.446
ENSG00000170946.10	DNAJC24	chr11	+	31443518	31443679	31392262	31392406	31447833	31449511	2.9e-06	0.00159536	-0.36	6.09e-05	0.0102556	-0.302
ENSG00000167261.9	DPEP2	chr16	-	68025017	68025087	68024723	68024842	68025966	68026096	0.000110114	0.0161821	-0.345	4.38e-05	0.00815278	-0.414
ENSG00000151687.10	ANKAR	chr2	+	190569748	190569950	190554252	190554690	190571663	190571872	0.000130344	0.0181347	-0.333	2.37e-06	0.00140235	-0.48
ENSG00000138380.13	CARF	chr2	+	203789079	203789138	203782599	203782766	203807462	203807690	8.65e-06	0.00319686	-0.332	6.15e-07	0.000572827	-0.351
ENSG00000064687.8	ABCA7	chr19	+	1057312	1057428	1056328	1056498	1058616	1058746	4.76e-05	0.00971907	-0.331	4.28e-06	0.00190352	-0.393
ENSG00000241878.5	PISD	chr22	-	32028168	32028277	32024838	32024967	32034351	32034431	0.000110251	0.0161821	-0.315	0.000196488	0.0213436	-0.265
ENSG00000228486.5	AC017099.3	chr2	+	98317616	98317767	98315488	98315599	98319131	98319167	0.000196625	0.0235925	-0.309	0.000150882	0.0180073	-0.235
ENSG00000095970.12	TREM2	chr6	-	41127529	41127620	41126244	41126518	41130780	41130841	4.46e-06	0.00207844	-0.306	4.13e-05	0.00791523	-0.245
ENSG00000166762.12	CATSPER2	chr15	-	43941924	43942077	43940114	43940264	43956615	43956741	1.8e-06	0.00117548	-0.303	0.000137929	0.0171539	-0.309
ENSG00000196923.9	PDLIM7	chr5	-	176918807	176918977	176918072	176918421	176919405	176919436	0.00041523	0.0376068	-0.293	4.35e-05	0.00812731	-0.34
ENSG00000184988.4	TMEM106A	chr17	+	41364333	41364413	41363853	41363941	41365039	41365271	0.000117797	0.016889	-0.29	0.000325757	0.0292106	-0.213
ENSG00000166262.11	FAM227B	chr15	-	49912330	49912387	49907317	49907440	49912827	49912944	6.3e-06	0.00258768	-0.28	1.62e-06	0.00112253	-0.28
ENSG00000173200.8	PARP15	chr3	+	122334132	122334167	122331887	122332115	122334625	122334704	0.000384227	0.0358348	-0.279	0.000132333	0.0168146	-0.516
ENSG00000133619.13	KRBA1	chr7	+	149427236	149427431	149425613	149425766	149428761	149428866	8.54e-08	0.000160577	-0.274	2.82e-06	0.00153137	-0.293
ENSG00000133619.13	KRBA1	chr7	+	149427517	149427658	149425613	149425766	149428761	149428866	1.59e-07	0.000213762	-0.272	2.83e-05	0.00619471	-0.222
ENSG00000134470.15	IL15RA	chr10	-	6010738	6010891	6008107	6008302	6019367	6019574	4.83e-06	0.00214933	-0.244	1.21e-05	0.00355529	-0.242
ENSG00000157388.9	CACNA1D	chr3	+	53785775	53785934	53783294	53783496	53787598	53787709	0.000169864	0.0215427	-0.227	1.13e-05	0.00343579	-0.343
ENSG00000149292.12	TTC12	chr11	+	113211385	113211455	113210007	113210196	113212558	113212647	6.6e-06	0.00263385	-0.224	1.81e-07	0.000254857	-0.277
ENSG00000153406.9	NMRAL1	chr16	-	4513420	4513513	4511692	4511960	4516153	4516406	8.32e-05	0.0136391	-0.217	0.000520906	0.0390195	-0.195
ENSG00000165689.12	SDCCAG3	chr9	-	139304541	139304691	139303450	139303519	139304779	139304979	0.000474277	0.0407719	-0.2	0.000541571	0.040168	-0.186
ENSG00000226124.2	FTCDNL1	chr2	-	200709102	200709255	200677234	200677447	200710797	200710893	1.58e-05	0.00468838	-0.199	3.06e-05	0.00651777	-0.211
ENSG00000137496.13	IL18BP	chr11	+	71710662	71710708	71710273	71710416	71710972	71711058	0.000542702	0.0443124	-0.196	0.000403671	0.0336644	-0.22
ENSG00000162616.8	DNAJB4	chr1	+	78470763	78471005	78444964	78445303	78478734	78479039	0.000549549	0.0446132	-0.194	0.000345057	0.0304656	-0.177
ENSG00000064726.5	BTBD1	chr15	-	83697367	83697480	83687491	83687605	83698887	83699080	0.000317369	0.0318386	-0.187	2.52e-05	0.00575484	-0.256
ENSG00000174125.3	TLR1	chr4	-	38802477	38802569	38797879	38800519	38806374	38806408	1.12e-05	0.00379472	-0.187	6.86e-06	0.00250336	-0.132
ENSG00000225793.2	RP1-234P15.4	chr6	+	75999969	76000054	75994748	75995025	76000664	76001217	2.97e-05	0.0070364	-0.186	1.12e-07	0.00017496	-0.469
ENSG00000087589.12	CASS4	chr20	+	55026874	55028185	55025654	55025735	55033395	55033836	0.000542038	0.044301	-0.186	1.04e-05	0.00325238	-0.265
ENSG00000206530.4	WDR52	chr3	-	113052252	113052430	113049014	113049515	113060590	113060765	1.52e-05	0.00463529	-0.185	0.000100499	0.0139551	-0.161
ENSG00000023330.10	ALAS1	chr3	+	52232687	52232864	52232109	52232271	52233236	52233456	5.08e-05	0.0100616	-0.184	0.000418231	0.0345097	-0.178
ENSG00000213865.3	C8orf44	chr8	+	67588979	67589137	67579886	67579936	67591955	67593235	0.000444205	0.0393463	-0.179	0.000259214	0.0253351	-0.168
ENSG00000175611.7	LINC00476	chr9	-	98636790	98636904	98612508	98612574	98637261	98638258	0.000168782	0.0214803	-0.177	0.000161288	0.0186032	-0.177
ENSG00000140463.9	BBS4	chr15	+	73015129	73015188	73009118	73009191	73016868	73016916	1.15e-05	0.00386091	-0.172	0.000156917	0.0182957	-0.187
ENSG00000104320.9	NBN	chr8	-	90994180	90994230	90992961	90993080	90994949	90995083	0.000144956	0.019474	-0.17	5.4e-05	0.00943358	-0.144
ENSG00000197857.9	ZNF44	chr19	-	12383301	12384878	12361056	12361183	12385787	12385848	3.32e-05	0.00756158	-0.17	0.000327988	0.0293492	-0.116
ENSG00000109180.10	OCIAD1	chr4	+	48833243	48833513	48832593	48832690	48834636	48834699	8.76e-07	0.000778624	-0.166	0.000117615	0.0156366	-0.1
ENSG00000184922.9	FMNL1	chr17	+	43312198	43312216	43311438	43311567	43314647	43314724	0.000420646	0.0378541	-0.164	1.3e-05	0.00369193	-0.345
ENSG00000205581.6	HMGN1	chr21	-	40719304	40719409	40717755	40717884	40720217	40720265	8.08e-05	0.013396	-0.153	0.000746348	0.0497367	-0.136
ENSG00000119720.13	NRDE2	chr14	-	90768117	90768147	90767582	90767716	90769063	90769181	1.07e-05	0.00366489	-0.148	1.46e-06	0.00105842	-0.15
ENSG00000138380.13	CARF	chr2	+	203806582	203806703	203782599	203782766	203807462	203807547	5.05e-05	0.0100616	-0.142	0.000619389	0.0442567	-0.09
ENSG00000127663.10	KDM4B	chr19	+	5119128	5119230	5110632	5110829	5119663	5119693	5.35e-05	0.0104116	-0.133	0.000543888	0.0402563	-0.119
ENSG00000132199.14	ENOSF1	chr18	-	677742	677872	677344	677444	683245	683380	5.26e-09	2.78e-05	-0.131	2.34e-05	0.00546456	-0.079
ENSG00000123562.12	MORF4L2	chrX	-	102939608	102939657	102930427	102931979	102940098	102940188	7.42e-06	0.00290723	-0.128	7.19e-05	0.0116028	-0.114
ENSG00000093167.13	LRRFIP2	chr3	-	37196104	37196147	37190384	37190529	37216029	37216096	6.07e-08	0.000135128	-0.125	1.43e-06	0.00105067	-0.114
ENSG00000142185.12	TRPM2	chr21	+	45846892	45846994	45846542	45846619	45855013	45855100	1.1e-08	3.73e-05	-0.12	2.7e-08	7.19e-05	-0.123
ENSG00000136560.9	TANK	chr2	+	162017795	162017923	162016859	162016997	162036124	162036272	3.05e-05	0.00720712	-0.118	3.01e-06	0.00157589	-0.112
ENSG00000151689.8	INPP1	chr2	+	191213613	191213757	191208195	191208687	191224764	191224857	0.000181644	0.0225604	-0.114	3.78e-05	0.00743068	-0.12
ENSG00000132199.14	ENOSF1	chr18	-	678695	678737	677344	677444	683245	683380	1.5e-07	0.000213762	-0.114	0.000280916	0.0267773	-0.052
ENSG00000122299.7	ZC3H7A	chr16	-	11890074	11890271	11876142	11876244	11890979	11891102	0.000446841	0.0393624	-0.104	6.45e-05	0.0107293	-0.113
ENSG00000035115.17	SH3YL1	chr2	-	244626	244738	243502	243562	247537	247602	0.000531489	0.0436497	-0.101	0.000156061	0.0182957	-0.114
ENSG00000138380.13	CARF	chr2	+	203807485	203807690	203806582	203806703	203817281	203817402	0.000650604	0.0498507	-0.097	0.000199573	0.0215153	-0.103
ENSG00000167207.7	NOD2	chr16	+	50750497	50750581	50744468	50746284	50753835	50753919	0.000203781	0.0240419	-0.094	3.86e-05	0.00756159	-0.221
ENSG00000023330.10	ALAS1	chr3	+	52232687	52232864	52232109	52232271	52233225	52233456	3.35e-06	0.00171566	-0.094	9.34e-13	1.6e-08	-0.137
ENSG00000172671.15	ZFAND4	chr10	-	46135688	46135869	46135153	46135411	46143741	46143982	1.31e-05	0.00417499	-0.094	1.16e-05	0.00350038	-0.094
ENSG00000173264.9	GPR137	chr11	+	64054128	64054353	64037533	64038133	64054436	64054486	7.59e-05	0.0129552	-0.093	0.000112142	0.0151195	-0.109
ENSG00000131725.9	WDR44	chrX	+	117512381	117512415	117480035	117480543	117521302	117521377	3.35e-05	0.00759769	-0.093	0.000116927	0.0156049	-0.08
ENSG00000100532.7	CGRRF1	chr14	+	54989867	54989963	54989171	54989311	54996766	54996944	8.37e-05	0.0136391	-0.084	2.35e-05	0.00546456	-0.09
ENSG00000173264.9	GPR137	chr11	+	64053981	64054353	64037533	64038133	64054436	64054475	0.000114789	0.0164857	-0.075	0.000162851	0.018708	-0.089
ENSG00000077238.9	IL4R	chr16	+	27352390	27352634	27351506	27351594	27353441	27353475	1.08e-06	0.000899001	-0.073	3.25e-07	0.000362639	-0.073
ENSG00000119801.8	YPEL5	chr2	+	30371110	30371407	30369806	30369928	30379493	30379658	1.83e-05	0.00516203	-0.073	1.37e-05	0.00376549	-0.072
ENSG00000106290.10	TAF6	chr7	-	99716140	99716272	99711676	99711891	99716826	99716962	4.87e-06	0.0021541	-0.072	4.38e-05	0.00815278	-0.069
ENSG00000050767.11	COL23A1	chr5	-	177988844	177989007	177987682	177987749	178016904	178017556	4.51e-05	0.00941614	-0.072	0.000106332	0.0145501	-0.068
ENSG00000101868.6	POLA1	chrX	+	24721367	24721464	24717541	24717666	24722505	24722586	3.16e-06	0.00166563	-0.063	1.95e-06	0.00125009	-0.065
ENSG00000106682.10	EIF4H	chr7	+	73604576	73604636	73604151	73604248	73609070	73609135	8.78e-05	0.0139819	-0.06	0.000120624	0.0158034	-0.058
ENSG00000125482.8	TTF1	chr9	-	135276841	135278215	135275421	135275645	135282176	135282209	0.000208018	0.0244056	-0.059	2.06e-09	1.26e-05	-0.113
ENSG00000211455.3	STK38L	chr12	+	27449962	27450091	27397225	27397265	27450642	27450787	6.32e-05	0.0115421	-0.058	4.94e-05	0.00886757	-0.053
ENSG00000157823.12	AP3S2	chr15	-	90421496	90421532	90414706	90414778	90431752	90431864	0.000248285	0.0274545	-0.056	1.32e-05	0.0036984	-0.063
ENSG00000182919.10	C11orf54	chr11	+	93488375	93488552	93487101	93487203	93490481	93490631	0.000261305	0.0282661	-0.056	0.000316039	0.0286687	-0.054
ENSG00000127527.9	EPS15L1	chr19	-	16547747	16547810	16545175	16545301	16551672	16551720	0.000278766	0.0295082	-0.055	0.000118745	0.015701	-0.059
ENSG00000101194.13	SLC17A9	chr20	+	61584562	61584624	61584058	61584241	61588116	61588314	0.000236121	0.0264067	-0.052	2.63e-06	0.00149688	-0.065
ENSG00000123562.12	MORF4L2	chrX	-	102933426	102933577	102930432	102931979	102940098	102941149	0.000615852	0.048461	-0.051	8.32e-05	0.0126123	-0.057
ENSG00000182557.3	SPNS3	chr17	+	4389522	4389621	4381866	4381932	4389706	4389878	0.000440201	0.0391557	0.05	0.00010648	0.0145501	0.052
ENSG00000136754.12	ABI1	chr10	-	27060003	27060018	27059173	27059274	27065993	27066170	0.000585008	0.0468621	0.051	5.3e-05	0.00931304	0.06
ENSG00000162604.8	TM2D1	chr1	-	62189384	62189444	62175000	62175109	62190591	62190739	0.000278217	0.0294921	0.054	0.000276895	0.0265788	0.058
ENSG00000143164.11	DCAF6	chr1	+	168035614	168035703	168032858	168032997	168037595	168037701	2.1e-05	0.00557061	0.058	3.11e-05	0.00660911	0.052
ENSG00000183018.4	SPNS2	chr17	+	4437082	4437148	4436537	4436727	4439370	4439469	1.77e-05	0.00503181	0.058	2.98e-05	0.00641972	0.056
ENSG00000141503.11	MINK1	chr17	+	4795696	4795807	4795443	4795529	4795950	4796063	0.000599291	0.0476497	0.058	9.72e-05	0.0136578	0.062
ENSG00000124164.11	VAPB	chr20	+	57015962	57016139	56993266	56993419	57019132	57019587	0.000468726	0.0404592	0.06	0.000548493	0.0404715	0.057
ENSG00000021762.15	OSBPL5	chr11	-	3141773	3141854	3140776	3140861	3143226	3143328	4.78e-06	0.00214712	0.061	7.22e-06	0.00256072	0.06
ENSG00000134262.8	AP4B1	chr1	-	114438879	114439087	114438378	114438660	114440461	114440565	1.24e-05	0.00402923	0.062	6.83e-05	0.0111495	0.053
ENSG00000008710.13	PKD1	chr16	-	2167489	2167673	2166592	2166645	2167791	2167960	2.81e-05	0.00669734	0.062	8.14e-05	0.0125289	0.055
ENSG00000198270.8	TMEM116	chr12	-	112374495	112374634	112371689	112371834	112375964	112376014	0.000120045	0.0170955	0.064	1.78e-05	0.00447117	0.074
ENSG00000132549.14	VPS13B	chr8	+	100519364	100519431	100515063	100515178	100523331	100523740	9.42e-05	0.0145879	0.065	0.000501597	0.0382274	0.06
ENSG00000204842.10	ATXN2	chr12	-	111923074	111923135	111908361	111908546	111923516	111923669	0.000418264	0.0378006	0.065	2.6e-05	0.00585485	0.07
ENSG00000156650.8	KAT6B	chr10	+	76741544	76741686	76738981	76739097	76744837	76744999	0.000227905	0.0258082	0.067	5.11e-05	0.00909807	0.07
ENSG00000008710.13	PKD1	chr16	-	2166833	2167054	2166529	2166645	2167791	2168463	3.38e-05	0.00763456	0.069	0.000119929	0.0157454	0.065
ENSG00000132600.12	PRMT7	chr16	+	68381113	68381197	68380023	68380183	68381533	68381581	9.68e-06	0.00342441	0.073	0.000511625	0.0386825	0.053
ENSG00000115486.7	GGCX	chr2	-	85785562	85785785	85783304	85783383	85786039	85786198	0.000280454	0.0295809	0.074	0.000289205	0.0270642	0.074
ENSG00000267120.3	AD000671.6	chr19	-	36230610	36230989	36230152	36230527	36231280	36231465	8.27e-08	0.000160577	0.078	2.25e-07	0.000292884	0.074
ENSG00000155252.12	PI4K2A	chr10	+	99410697	99410898	99400442	99400934	99416041	99416173	4.9e-05	0.00991213	0.078	3.05e-05	0.00651777	0.078
ENSG00000138688.11	KIAA1109	chr4	+	123147861	123147990	123145652	123145832	123150275	123150395	0.00014851	0.0197836	0.08	0.000248136	0.0246453	0.076
ENSG00000010244.12	ZNF207	chr17	+	30693683	30693776	30692348	30692506	30694790	30695033	0.000216393	0.0249725	0.08	0.000371121	0.0317521	0.081
ENSG00000096433.6	ITPR3	chr6	+	33626797	33626896	33626446	33626605	33627242	33627326	0.000480496	0.0409734	0.082	0.000479322	0.0371216	0.082
ENSG00000175592.4	FOSL1	chr11	-	65661484	65661587	65660115	65660767	65664279	65664477	7.47e-05	0.0128948	0.083	0.000302837	0.0279139	0.074
ENSG00000214783.5	POLR2J4	chr7	-	44053191	44053278	44027684	44027846	44054204	44054382	4.43e-05	0.00933974	0.083	1.51e-05	0.00401432	0.091
ENSG00000213995.7	CARKD	chr13	+	111277536	111277625	111276580	111276626	111286891	111286942	3.3e-07	0.000362536	0.085	4.64e-06	0.00197065	0.075
ENSG00000126246.5	IGFLR1	chr19	-	36230610	36230987	36230157	36230527	36231280	36231465	8.45e-08	0.000160577	0.085	1.25e-07	0.000191216	0.082
ENSG00000102967.7	DHODH	chr16	+	72057372	72057532	72050922	72051005	72058043	72058954	2.97e-06	0.00160983	0.085	2.96e-05	0.00639743	0.082
ENSG00000163281.7	GNPDA2	chr4	-	44712969	44713154	44705262	44709943	44728490	44728540	0.000317667	0.0318386	0.085	0.000307104	0.0281558	0.085
ENSG00000107077.13	KDM4C	chr9	+	6986343	6986553	6984165	6984404	6990415	6990524	2.06e-05	0.00552047	0.086	8.87e-05	0.0131089	0.074
ENSG00000067646.7	ZFY	chrY	+	2821949	2822038	2803111	2803487	2829114	2829327	2.21e-05	0.00581168	0.087	1.06e-05	0.00325416	0.088
ENSG00000197381.11	ADARB1	chr21	+	46548316	46548488	46494492	46494708	46591524	46591599	0.000181274	0.0225503	0.09	0.000545499	0.0402859	0.08
ENSG00000130731.11	C16orf13	chr16	-	685611	685774	685280	685340	686093	686235	6.85e-05	0.0120987	0.09	0.000234071	0.0237491	0.082
ENSG00000198920.5	KIAA0753	chr17	-	6526201	6526417	6524107	6524318	6526828	6526891	0.000299507	0.0307844	0.09	0.0002931	0.0272908	0.09
ENSG00000136527.13	TRA2B	chr3	-	185649364	185649640	185643251	185643414	185655612	185655817	0.000335492	0.0331925	0.09	0.000161989	0.0186589	0.093
ENSG00000156398.8	SFXN2	chr10	+	104477459	104477537	104474392	104474438	104486368	104486414	3.25e-06	0.00168574	0.092	5.08e-05	0.00906762	0.081
ENSG00000167964.8	RAB26	chr16	+	2199941	2200052	2198624	2198979	2201569	2201611	0.000176435	0.0221108	0.093	0.000148715	0.0178882	0.093
ENSG00000126870.11	WDR60	chr7	+	158677254	158677310	158672374	158672680	158679711	158679766	0.000246545	0.0272978	0.094	0.000222039	0.0229567	0.094
ENSG00000064545.10	TMEM161A	chr19	-	19245592	19245696	19243465	19243563	19249234	19249256	0.000261691	0.0282717	0.094	0.000306601	0.0281398	0.094
ENSG00000151779.8	NBAS	chr2	-	15319111	15319240	15307031	15307447	15326865	15327004	1.56e-07	0.000213762	0.097	7.74e-05	0.0121568	0.083
ENSG00000130731.11	C16orf13	chr16	-	685517	685774	685280	685340	686093	686260	0.000360817	0.0348454	0.097	0.00024687	0.024605	0.086
ENSG00000087495.12	PHACTR3	chr20	+	58416449	58416590	58410907	58411615	58420243	58420320	0.000251775	0.0276038	0.098	0.00047316	0.0369125	0.087
ENSG00000147905.13	ZCCHC7	chr9	+	37302184	37302228	37126308	37126939	37305540	37305711	5.3e-05	0.0103638	0.101	2.28e-06	0.00137943	0.115
ENSG00000104081.9	BMF	chr15	-	40400459	40400587	40398558	40398639	40400973	40401075	0.000255071	0.0277393	0.108	0.000188781	0.0207925	0.111
ENSG00000154930.10	ACSS1	chr20	-	24994171	24994298	24993236	24993300	24994596	24994709	0.000178141	0.0222586	0.109	2.87e-05	0.00627228	0.137
ENSG00000140463.9	BBS4	chr15	+	73021956	73022025	73020280	73020335	73023645	73023798	1.48e-05	0.00453894	0.113	1.23e-05	0.00358184	0.121
ENSG00000163001.7	CCDC104	chr2	+	55771355	55771505	55771073	55771210	55772042	55772215	5.63e-05	0.010624	0.114	0.000175425	0.0196526	0.107
ENSG00000108219.10	TSPAN14	chr10	+	82264483	82264534	82248972	82249070	82271899	82272025	5.02e-05	0.0100616	0.115	7.56e-05	0.011986	0.12
ENSG00000151883.12	PARP8	chr5	+	49962918	49963020	49961732	49961903	50045984	50046022	5.39e-05	0.0104541	0.115	2.66e-05	0.00593967	0.124
ENSG00000163939.14	PBRM1	chr3	-	52592264	52592429	52584762	52584833	52595782	52595984	5.27e-05	0.0103261	0.117	1.64e-05	0.0042311	0.129
ENSG00000100284.16	TOM1	chr22	+	35729167	35729490	35728973	35729007	35730320	35730441	0.000186637	0.0229051	0.118	8.47e-06	0.00284058	0.138
ENSG00000137497.13	NUMA1	chr11	-	71761707	71761879	71746947	71747021	71779150	71779277	4.76e-05	0.00971907	0.123	5.85e-06	0.00225068	0.151
ENSG00000123130.12	ACOT9	chrX	-	23752457	23752484	23751288	23751334	23754035	23754133	4.78e-05	0.00971907	0.126	4.38e-06	0.00192914	0.129
ENSG00000114841.13	DNAH1	chr3	+	52380487	52380786	52379510	52379722	52381839	52381990	0.000235618	0.0264067	0.13	7.32e-05	0.0116656	0.151
ENSG00000184381.14	PLA2G6	chr22	-	38540902	38540985	38539243	38539295	38541444	38541660	3.98e-08	9.91e-05	0.135	1.32e-05	0.0036984	0.093
ENSG00000110274.10	CEP164	chr11	+	117209281	117209384	117206320	117206396	117214881	117214993	1.97e-08	5.38e-05	0.137	0.000410018	0.0340283	0.102
ENSG00000161040.12	FBXL13	chr7	-	102603979	102604112	102572327	102572380	102608468	102608564	0.000636052	0.0492235	0.139	0.000636686	0.0450425	0.139
ENSG00000100722.14	ZC3H14	chr14	+	89063077	89063152	89042183	89042284	89073586	89073707	6.55e-05	0.0117694	0.144	5.43e-05	0.00944122	0.144
ENSG00000125384.6	PTGER2	chr14	+	52781952	52782109	52781022	52781219	52793938	52794227	4.33e-05	0.0091596	0.146	5.24e-05	0.00925256	0.146
ENSG00000149716.8	ORAOV1	chr11	-	69487983	69488089	69482662	69482780	69489957	69490015	0.000136469	0.0187403	0.147	0.000137808	0.0171539	0.147
ENSG00000137802.9	MAPKBP1	chr15	+	42109811	42109933	42109585	42109656	42110206	42110282	4.33e-07	0.000452688	0.15	2.46e-05	0.00563589	0.134
ENSG00000126246.5	IGFLR1	chr19	-	36230610	36230670	36230115	36230527	36231280	36231450	7.63e-07	0.000701527	0.153	1.87e-05	0.00456458	0.127
ENSG00000131374.10	TBC1D5	chr3	-	17704481	17704602	17549965	17550097	17783972	17784240	1.7e-10	1.93e-06	0.155	1.44e-08	4.76e-05	0.123
ENSG00000186376.10	ZNF75D	chrX	-	134425397	134425489	134424934	134425061	134426206	134426399	0.000245389	0.0272411	0.164	4.98e-08	0.000109537	0.197
ENSG00000179532.8	DNHD1	chr11	+	6554256	6554414	6550107	6550351	6554910	6555036	9.56e-06	0.00339804	0.168	4.98e-06	0.00205466	0.171
ENSG00000144426.14	NBEAL1	chr2	+	204022421	204022548	204016187	204016312	204030871	204031020	0.000104559	0.0155992	0.18	0.000103804	0.0142753	0.18
ENSG00000154124.4	FAM105B	chr5	+	14687629	14687755	14681572	14681733	14692962	14699820	0.000545609	0.0444438	0.183	2.58e-05	0.00585121	0.201
ENSG00000237840.2	FAM21FP	chr10	-	46216441	46216512	46215284	46215403	46217146	46217234	0.000102248	0.0153902	0.186	0.000528296	0.0394562	0.219
ENSG00000184517.7	ZFP1	chr16	+	75200667	75200811	75186806	75186864	75203150	75203224	2.38e-05	0.00600134	0.187	0.000599522	0.0433372	0.154
ENSG00000152465.13	NMT2	chr10	-	15172140	15172311	15170348	15170457	15174815	15174932	0.00016617	0.0213625	0.191	0.000521084	0.0390195	0.161
ENSG00000163281.7	GNPDA2	chr4	-	44719129	44719312	44705262	44709943	44728490	44728540	9.21e-06	0.00334498	0.192	1.21e-05	0.00356704	0.192
ENSG00000154265.11	ABCA5	chr17	-	67244402	67244458	67240451	67243785	67246045	67246125	5.98e-05	0.0110149	0.198	0.000111171	0.0150711	0.195
ENSG00000179532.8	DNHD1	chr11	+	6559612	6559740	6555153	6555459	6559841	6560040	0.000118262	0.0169157	0.207	3.63e-06	0.00174801	0.286
ENSG00000185869.9	ZNF829	chr19	-	37406031	37406153	37405866	37405924	37406912	37407193	1.83e-06	0.00118306	0.218	1.28e-06	0.00097728	0.218
ENSG00000064545.10	TMEM161A	chr19	-	19245592	19245725	19243465	19243563	19249234	19249276	2.74e-05	0.0066113	0.218	2.82e-05	0.00619471	0.218
ENSG00000205581.6	HMGN1	chr21	-	40719172	40719218	40717755	40717884	40719304	40719409	0.000203676	0.0240419	0.222	0.000329652	0.0294368	0.278
ENSG00000125388.15	GRK4	chr4	+	3021367	3021558	3015414	3015555	3024140	3024178	0.00018865	0.0230276	0.225	8.76e-05	0.0130498	0.226
ENSG00000105701.11	FKBP8	chr19	-	18650180	18650269	18644079	18644157	18652488	18652805	7.91e-05	0.0132988	0.227	0.000135007	0.0169393	0.184
ENSG00000100767.11	PAPLN	chr14	+	73733430	73733539	73732077	73732215	73735264	73735431	3.93e-05	0.00845509	0.232	9.73e-06	0.00308055	0.263
ENSG00000269858.1	EGLN2	chr19	+	41313042	41313179	41307194	41307320	41313713	41313841	1.49e-06	0.0010681	0.24	8.26e-07	0.000715718	0.24
ENSG00000108219.10	TSPAN14	chr10	+	82266983	82267130	82248972	82249070	82271899	82272025	3.88e-05	0.00840731	0.249	0.000285615	0.0269931	0.202
ENSG00000151376.12	ME3	chr11	-	86168407	86168801	86161342	86161440	86176132	86176242	0.000137155	0.018804	0.252	7.28e-06	0.00257012	0.241
ENSG00000166435.11	XRRA1	chr11	-	74617283	74617501	74563033	74563127	74618189	74618266	3.23e-06	0.00168574	0.268	2.93e-06	0.00155935	0.268
ENSG00000172954.9	LCLAT1	chr2	+	30682417	30682588	30670122	30670270	30699442	30699501	1.58e-06	0.00107947	0.275	1.77e-06	0.00116962	0.275
ENSG00000156504.12	FAM122B	chrX	-	133906172	133906313	133905125	133905384	133919915	133919977	3.52e-05	0.00779206	0.285	3.26e-05	0.00684629	0.285
ENSG00000158062.16	UBXN11	chr1	-	26629303	26629409	26624452	26624553	26633082	26633100	0.000138342	0.0189055	0.285	7.75e-05	0.0121568	0.3
ENSG00000260136.1	CTD-2270L9.4	chr16	+	23466790	23466851	23464078	23464586	23468748	23468909	7.64e-05	0.012959	0.294	9.11e-05	0.0132678	0.485
ENSG00000161800.8	RACGAP1	chr12	-	50412298	50412372	50410413	50410498	50419110	50419246	7.61e-05	0.0129552	0.303	3.49e-05	0.00722475	0.285
ENSG00000129824.11	RPS4Y1	chrY	+	2796904	2797026	2722770	2722812	2799751	2800041	3.72e-06	0.00185713	0.304	8.67e-05	0.0129609	0.226
ENSG00000173295.3	FAM86B3P	chr8	+	8088364	8088427	8086121	8086319	8093337	8093469	8.24e-05	0.0135928	0.307	6.19e-06	0.00234112	0.381
ENSG00000197885.6	NKIRAS1	chr3	-	23952819	23952937	23952301	23952412	23958274	23958460	1.83e-05	0.00516203	0.32	1.79e-05	0.00448224	0.32
ENSG00000120647.5	CCDC77	chr12	+	504289	504387	498584	498652	520912	521144	2e-06	0.00125521	0.322	8e-08	0.000142977	0.312
ENSG00000151883.12	PARP8	chr5	+	50037664	50037785	50034813	50034920	50045984	50046022	8.59e-06	0.00319686	0.322	1.22e-08	4.54e-05	0.375
ENSG00000082397.11	EPB41L3	chr18	-	5438033	5438109	5428311	5428464	5445138	5445243	1.73e-06	0.00114245	0.328	1.74e-05	0.00438672	0.326
ENSG00000054392.8	HHAT	chr1	+	210591497	210591669	210560811	210560925	210637848	210637999	2.91e-05	0.00691258	0.333	8.21e-05	0.0125444	0.286
ENSG00000169221.9	TBC1D10B	chr16	-	30376425	30376533	30369983	30370138	30380548	30381585	9.46e-05	0.0146073	0.333	3.63e-05	0.00732365	0.408
ENSG00000144395.13	CCDC150	chr2	+	197541838	197541916	197541277	197541455	197542016	197542085	3.42e-06	0.00172552	0.351	3.56e-06	0.0017456	0.532
ENSG00000186625.9	KATNA1	chr6	-	149924403	149924509	149919188	149919486	149944238	149944419	2.19e-06	0.00130166	0.352	0.000471687	0.0368646	0.301
ENSG00000153006.10	SREK1IP1	chr5	-	64060871	64060948	64050449	64050597	64064331	64064454	2.1e-06	0.00127765	0.362	0.000248455	0.0246485	0.318
ENSG00000166734.14	CASC4	chr15	+	44620882	44620985	44581302	44581554	44629960	44630105	9.24e-05	0.0144378	0.366	9.25e-05	0.0133795	0.366
ENSG00000175224.12	ATG13	chr11	+	46642609	46642707	46639084	46639440	46646870	46646914	0.000454051	0.039738	0.373	0.000459069	0.036409	0.381
ENSG00000163702.14	IL17RC	chr3	+	9974503	9974542	9974291	9974387	9974636	9975277	1.63e-06	0.00109454	0.375	0.000271726	0.0263182	0.189
ENSG00000054392.8	HHAT	chr1	+	210577807	210578023	210560811	210560925	210637848	210637999	1.6e-05	0.00471759	0.38	8.19e-05	0.0125444	0.284
ENSG00000226259.6	GTF2H2B	chr5	+	69713648	69713746	69711220	69711377	69716075	69716164	0.000220433	0.0253155	0.382	3.37e-05	0.00702899	0.501
ENSG00000092010.10	PSME1	chr14	+	24606106	24606226	24605436	24605510	24606529	24606640	9.59e-05	0.014783	0.418	9.59e-05	0.0135809	0.418
ENSG00000270011.2	ZNF177	chr19	+	9449169	9449258	9435370	9435456	9451777	9451860	8.78e-05	0.0139819	0.427	0.000318144	0.0287987	0.227
ENSG00000261008.2	AC004158.2	chr16	-	72589163	72589225	72557230	72557314	72604349	72604414	4.17e-08	0.000100789	0.464	5.56e-08	0.000113626	0.464
ENSG00000269834.1	CTD-3018O17.3	chr19	-	52898850	52899003	52892271	52892556	52900714	52901010	1.58e-07	0.000213762	0.474	8.81e-08	0.000150413	0.474
ENSG00000181722.11	ZBTB20	chr3	-	114519947	114520021	114432822	114432862	114619150	114619189	1.89e-05	0.00525246	0.504	4.07e-05	0.007828	0.473
ENSG00000166233.8	ARIH1	chr15	+	72847611	72847704	72810407	72810475	72853823	72853888	1.81e-06	0.00117548	0.517	1.18e-05	0.00350038	0.55
ENSG00000121897.9	LIAS	chr4	+	39466904	39466962	39465144	39465225	39471638	39471784	1.65e-07	0.000217536	0.616	0.000434801	0.0352924	0.571
ENSG00000173295.3	FAM86B3P	chr8	+	8090315	8090396	8086121	8086319	8093337	8093471	3.96e-07	0.000418396	0.62	7.74e-11	9.48e-07	0.823
ENSG00000186567.8	CEACAM19	chr19	+	45182124	45182208	45179542	45179693	45183559	45183606	2.46e-07	0.000293136	0.667	3.92e-06	0.00181469	0.52
ENSG00000100823.7	APEX1	chr14	+	20923896	20923932	20923406	20923497	20924072	20924190	8.36e-07	0.000760144	0.698	2.73e-07	0.0003303	0.607
ENSG00000100823.7	APEX1	chr14	+	20923893	20923932	20923423	20923487	20924072	20924260	1.05e-07	0.000184206	0.738	3.74e-07	0.000411131	0.667

### Sheet: C6_C16_rMATS_MXE
GeneID	geneSymbol	chr	strand	X1stExonStart_0base	X1stExonEnd	X2ndExonStart_0base	X2ndExonEnd	upstreamES	upstreamEE	downstreamES	downstreamEE	C16vsDMSO_PValue	C16vsDMSO_FDR	C16vsDMSO_IncLevelDifference	C6vsDMSO_PValue	C6vsDMSO_FDR	C6vsDMSO_IncLevelDifference
ENSG00000125388.15	GRK4	chr4	+	2986239	2986335	2990453	2990566	2965547	2965849	2993941	2994019	8.50464e-06	0.00492167	-0.356	4.53042e-08	0.000243248	-0.426
ENSG00000151743.6	AMN1	chr12	-	31862226	31862359	31867815	31867885	31854796	31854941	31872151	31872290	6.66815e-10	5.20949e-06	-0.298	6.74371e-05	0.0201237	-0.242
ENSG00000198625.8	MDM4	chr1	+	204499811	204499945	204501318	204501374	204495487	204495562	204507336	204507436	0.000156619	0.0309161	-0.11	1.93077e-06	0.00388906	-0.127
ENSG00000240498.2	CDKN2B-AS1	chr9	+	22056250	22056386	22092306	22092468	22049104	22049227	22096370	22096513	5.37486e-05	0.0155522	-0.122	5.37637e-05	0.0188337	-0.117
ENSG00000121940.11	CLCC1	chr1	-	109492441	109492543	109492930	109493060	109490232	109490340	109505982	109506111	7.25545e-06	0.0047236	-0.108	3.78304e-06	0.00468922	-0.112
ENSG00000121897.9	LIAS	chr4	+	39466904	39466962	39469137	39469266	39465144	39465225	39471638	39471784	2.13012e-05	0.00932584	0.092	5.66989e-06	0.0055523	0.092
ENSG00000188321.9	ZNF559	chr19	+	9449169	9449258	9449868	9449995	9435370	9435456	9451777	9451860	5.97742e-07	0.000849066	0.172	0.000124892	0.0300105	0.108
ENSG00000183621.11	ZNF438	chr10	-	31146608	31146707	31164259	31164438	31137459	31139296	31165926	31165994	4.77417e-05	0.0149193	0.124	7.32896e-06	0.00579552	0.112
ENSG00000198625.8	MDM4	chr1	+	204501318	204501374	204506586	204506625	204499811	204499945	204507336	204507436	1.05826e-12	1.65354e-08	0.23	2.88658e-15	4.65143e-11	0.24
ENSG00000165046.8	LETM2	chr8	+	38251700	38251759	38257789	38257927	38250059	38250513	38260042	38260162	0.000160269	0.0309161	0.279	0.000194199	0.0386337	0.283

### Sheet: C6_C16_rMATS_RI
GeneID	geneSymbol	chr	strand	riExonStart_0base	riExonEnd	upstreamES	upstreamEE	downstreamES	downstreamEE	C16vsDMSO_PValue	C16vsDMSO_FDR	C16vsDMSO_IncLevelDifference	C6vsDMSO_PValue	C6vsDMSO_FDR	C6vsDMSO_IncLevelDifference
ENSG00000160055.15	TMEM234	chr1	-	32680736	32681396	32680736	32680817	32681273	32681396	8.22986e-05	0.00789488	-0.33	0.000751581	0.025084	-0.287
ENSG00000125089.12	SH3TC1	chr4	+	8237159	8239397	8237159	8237282	8238004	8239397	0.000912449	0.0325364	-0.167	2.16894e-06	0.000772142	-0.175
ENSG00000136826.10	KLF4	chr9	-	110249308	110250548	110249308	110249473	110249575	110250548	0.000860242	0.0321776	-0.15	6.15478e-05	0.00469522	-0.162
ENSG00000185269.7	NOTUM	chr17	-	79916810	79917442	79916810	79916871	79917346	79917442	0.000205881	0.0128766	-0.153	5.65972e-05	0.00439606	-0.147
ENSG00000111653.15	ING4	chr12	-	6761827	6762216	6761827	6761933	6762110	6762216	3.35486e-05	0.00410156	-0.158	0.00174678	0.0454702	-0.134
ENSG00000164463.8	CREBRF	chr5	+	172535626	172537714	172535626	172535821	172537524	172537714	0.00157084	0.0454164	-0.115	4.38193e-05	0.00382033	-0.13
ENSG00000116871.11	MAP7D1	chr1	+	36641799	36642182	36641799	36641922	36642018	36642182	0.000653056	0.0261161	-0.087	0.00122987	0.0367412	-0.079
ENSG00000103253.13	HAGHL	chr16	+	778315	778604	778315	778424	778503	778604	0.000617214	0.0249157	-0.064	0.000482557	0.0182432	-0.066
ENSG00000196843.11	ARID5A	chr2	+	97215489	97216022	97215489	97215542	97215924	97216022	0.00146867	0.0433409	-0.052	9.7239e-05	0.00659373	-0.061
ENSG00000115524.11	SF3B1	chr2	-	198283519	198285266	198283519	198283675	198285151	198285266	4.60512e-05	0.00505264	-0.078	0.000315739	0.0133645	-0.06
ENSG00000184216.7	IRAK1	chrX	-	153284881	153285263	153284881	153285049	153285127	153285263	2.75558e-10	1.17911e-06	-0.055	1.04984e-08	4.48493e-05	-0.051
ENSG00000152942.14	RAD17	chr5	+	68667860	68668044	68667860	68667881	68667983	68668044	0.00187503	0.0482859	0.05	0.00141179	0.0404723	0.051
ENSG00000186866.12	POFUT2	chr21	-	46683842	46687628	46683842	46685550	46687504	46687628	4.01569e-06	0.000954618	0.063	8.82469e-06	0.00179519	0.051
ENSG00000105136.15	ZNF419	chr19	+	58002838	58003579	58002838	58002965	58003480	58003579	0.00170856	0.0471672	0.096	0.00190757	0.0473787	0.072
ENSG00000154134.10	ROBO3	chr11	+	124748479	124749237	124748479	124748692	124749085	124749237	0.000745268	0.0292569	0.052	0.00049321	0.0184824	0.073
ENSG00000167996.11	FTH1	chr11	-	61732458	61732987	61732458	61732577	61732840	61732987	2.93071e-07	0.000184645	0.073	1.55101e-06	0.000730198	0.075
ENSG00000162231.9	NXF1	chr11	-	62566010	62567958	62566010	62566047	62567848	62567958	0.00118733	0.0379149	0.078	2.92857e-05	0.00312771	0.103
ENSG00000160593.13	AMICA1	chr11	-	118071188	118074380	118071188	118071327	118074142	118074380	0.000303564	0.0160364	0.062	1.7079e-05	0.00251592	0.108
ENSG00000166333.9	ILK	chr11	+	6630114	6630639	6630114	6630198	6630529	6630639	1.10429e-05	0.00205445	0.127	2.31717e-05	0.00299969	0.124
ENSG00000213983.7	AP1G2	chr14	-	24032792	24033065	24032792	24032847	24032924	24033065	1.16553e-05	0.00205521	0.158	8.04621e-06	0.00179519	0.143
ENSG00000213983.7	AP1G2	chr14	-	24031712	24032847	24031712	24031802	24032588	24032847	0.00130028	0.0398649	0.109	5.09372e-05	0.00425263	0.156
ENSG00000103245.9	NARFL	chr16	-	780842	782900	780842	781000	782300	782900	5.35109e-07	0.000241069	0.323	0.0005332	0.0188251	0.202
ENSG00000267796.3	LIN37	chr19	+	36243334	36243900	36243334	36243385	36243814	36243900	2.71298e-05	0.00364643	0.409	0.000941362	0.0296601	0.209
ENSG00000084072.12	PPIE	chr1	+	40207566	40208969	40207566	40207703	40208887	40208969	2.22637e-06	0.000560391	0.352	6.48669e-06	0.00159155	0.365
ENSG00000136960.8	ENPP2	chr8	-	120582944	120584490	120582944	120583081	120584415	120584490	3.27392e-05	0.00410156	0.472	1.84231e-05	0.00262345	0.443
